# Transcription factor-based transdifferentiation of human embryonic to trophoblast stem cells

**DOI:** 10.1101/2021.08.18.456785

**Authors:** Paula A. Balestrini, Abdelbaki Ahmed, McCarthy Afshan, Liani Devito, Claire E. Senner, Alice E. Chen, Prabhakaran Munusamy, Paul Blakeley, Kay Elder, Phil Snell, Leila Christie, Paul Serhal, Rabi A. Odia, Mahesh Sangrithi, Kathy K. Niakan, Norah M.E. Fogarty

## Abstract

During the first week of development, human embryos form a blastocyst comprised of an inner cell mass and trophectoderm (TE) cells, the latter of which are progenitors of placental trophoblast. Here we investigated the expression of transcripts in the human TE from early to late blastocyst stages. We identified enrichment of transcription factors *GATA2*, *GATA3*, *TFAP2C* and *KLF5* and characterised their protein expression dynamics across TE development. By inducible overexpression and mRNA transfection we determined that these factors, together with MYC, are sufficient to establish induced trophoblast stem cells (iTSCs) from primed human embryonic stem cells. These iTSCs self-renew and recapitulate morphological characteristics, gene expression profiles, and directed differentiation potential similar to existing human TSCs. Systematic omission of each, or combinations of factors, revealed the critical importance of GATA2 and GATA3 for iTSC transdifferentiation. Altogether, these findings provide insights into the transcription factor network that may be operational in the human TE and broaden the methods for establishing cellular models of early human placental progenitor cells, which may be useful in the future to model placental-associated diseases.

**Summary statement:** Transcriptional analysis of human blastocysts reveals transcription factors sufficient to derive induced trophoblast stem cells from primed human embryonic stem cells.
