## Supplementary table 4 for "Transcription factor-based transdifferentiation of human embryonic to trophoblast stem cells"

### Sheet: Sheet1
DESeq2 analysis
	TE mean	EPI mean	Log2FC	p-value
GATA2	4528.6	16.1	8.1	2.2e-19
GATA3	8457.3	255.1	5	4.06e-13
KLF5	4609.4	1931.3	2.4	0.08
TFAP2C	1525.7	1135.1	0.4	0.9
MYC	3830.4	1405.5	1.4	0.6
RPKM values at time-points analysed
	Day 5	Day 6	Day 7
GATA2	19.3	65.6	52.5
GATA3	93.8	120.4	96.8
KLF5	45.2	45.2	46.7
TFAP2C	644.2	98.8	393.7
MYC	32.9	50.9	39.5
